# An adaptive pre-DNA-damage-response protects genome integrity

**DOI:** 10.1101/2020.05.13.092460

**Authors:** Sandrine Ragu, Gabriel Matos-Rodrigues, Nathalie Droin, Aurélia Barascu, Sylvain Caillat, Gabriella Zarkovic, Capucine Siberchicot, Elodie Dardillac, Camille Gelot, Juan Pablo Radicella, Alexander A. Ishchenko, Jean-Luc Ravanat, Eric Solary, Bernard S. Lopez

**Author notes:** Correspondence to: Bernard S. Lopez.

## Abstract

The DNA damage response (DDR) interrupts cell cycle progression to restore genome integrity. However, unchallenged proliferating cells are continually exposed to endogenous stress, raising the question of a stress-threshold for DDR activation. Here, we identified a stress threshold below which primary human fibroblasts, activate a cell-autonomous response that not activates full DDR and not arrests cell cycle progression,. We characterized this “pre-DDR” response showing that it triggers the production of reactive oxygen species (ROS) by the NADPH oxidases DUOX1 and DUOX2, under the control of NF-κB and PARP1. Then, replication stress-induced ROS (RIR) activates the FOXO1 detoxifying pathway, preventing the nuclear accumulation of the pre-mutagenic 8-oxoGuanine lesion, upon endogenous as well as exogenous pro-oxidant stress. Increasing the replication stress severity above the threshold triggers the canonical DDR, leading to cell cycle progression arrest, but also to RIR suppression. These data reveal that cells adapt their response to stress severity, unveiling a tightly regulated ”pre-DDR” adaptive response that protects genome integrity without arresting cell cycle progression.
