## Supplementary material for "An adaptive pre-DNA-damage-response protects genome integrity": Table S3A.1

### Sheet: Plan1
	Upregulated Genes					Downregulated Genes
	GeneSymbol	logFC	P_Value			GeneSymbol	logFC	P_Value
	SCG5	1.56771	1.39073e-09			PAWR	-0.500581	0.0024064
	CCK	1.47337	4.74756e-09			CCDC165	-0.500632	0.00676232
	RRAD	1.44806	2.40827e-08			LBR	-0.500801	0.000120673
	CXCL14	1.4472	4.88286e-09			ASNS	-0.501456	2.71203e-05
	XLOC_013364	1.44455	3.94369e-08			HERC2P2	-0.503757	0.00724329
	C15orf48	1.40981	3.53203e-07			TNFRSF21	-0.504114	0.00131111
	KCNN4	1.33589	8.17224e-09			USP9X	-0.504673	0.00806053
	TNFRSF10C	1.2839	5.78039e-09			PRKACB	-0.505228	0.000245639
	FOXQ1	1.27962	7.46711e-09			AFF3	-0.505622	0.00317715
	CYP3A7	1.26387	1.3643e-08			WASF1	-0.505627	0.000456453
	GPR172B	1.26102	1.82151e-08			LOC284219	-0.505845	0.0762251
	SFN	1.22972	2.46208e-07			AIM1	-0.507761	0.00026478
	LOC728978	1.21686	1.56106e-06			RUNX2	-0.50924	0.00551028
	FBLN1	1.2063	3.62188e-08			TOP2B	-0.509244	0.00757114
	GDF15	1.18781	1.38171e-07			ITGB8	-0.510074	0.000248318
	GDF15	1.186	2.04089e-06			EFNB2	-0.513086	0.00346748
	IL4I1	1.17415	1.15671e-07			GBP1	-0.513242	1.62364e-05
	KRT17	1.17345	3.53244e-07			TTC39C	-0.513427	7.0303e-05
	CCL2	1.15978	1.88659e-07			SEMA3C	-0.515196	3.56076e-05
	THBD	1.15812	7.37153e-06			DIAPH3	-0.516476	0.000202989
	ICAM2	1.15211	4.63366e-07			FSTL1	-0.516934	0.00526319
	LGALS7	1.12695	1.05837e-06			BC039426	-0.517509	0.00361809
	XLOC_009810	1.1202	2.05315e-08			SCAF11	-0.51821	0.000290568
	ISYNA1	1.11529	2.28119e-07			C3orf26	-0.518688	2.43913e-05
	XLOC_008711	1.10019	2.6102e-06			BG036557	-0.519233	0.00268537
	CNIH3	1.07615	3.92147e-08			PSIP1	-0.521646	9.64931e-05
	GPR68	1.06521	3.2066e-08			NQO1	-0.523053	9.13602e-05
	EEF1A2	1.06283	1.83215e-06			XLOC_l2_015585	-0.523096	0.000469893
	SNORD96A	1.05404	1.05097e-05			TRPC4	-0.525166	2.683e-05
	C9orf169	1.053	4.99604e-06			MME	-0.527527	0.00016883
	IFI30	1.04664	2.91203e-08			NAV3	-0.529931	2.87048e-05
	LYNX1	1.03297	8.36334e-08			DDAH1	-0.531065	4.53604e-05
	FBXO2	1.0244	4.68638e-07			GJA1	-0.531197	0.000480079
	ANGPTL4	1.01913	5.98398e-08			ATP11C	-0.533843	0.000933987
	PODXL	1.01738	0.000567071			ZNF808	-0.535327	0.00599563
	SNORA34	1.0131	2.01095e-06			ALCAM	-0.535708	0.000412154
	MT2A	0.994023	6.17041e-08			NDC80	-0.538079	0.000113454
	PRKCZ	0.989958	1.18119e-06			TEAD1	-0.538891	0.00605964
	FDXR	0.988477	2.51995e-07			RNF150	-0.539863	0.000815592
	VWCE	0.984857	7.67998e-08			SMC4	-0.540638	0.000146972
	MT1F	0.976211	1.28783e-05			ACTA2	-0.540881	4.18461e-05
	PLTP	0.975248	2.74028e-07			ANO6	-0.541866	0.000233605
	XLOC_l2_015641	0.973841	7.00106e-05			KIF11	-0.542355	1.15614e-05
	ITGA7	0.97318	2.44607e-06			TMX3	-0.543202	7.40674e-05
	TRIM47	0.97314	2.81948e-06			SEMA3A	-0.543217	6.42552e-05
	TNNT1	0.968743	7.86296e-06			HIST1H3F	-0.544275	0.00561041
	CTSH	0.944241	4.03545e-06			TSC22D2	-0.545095	0.00383812
	TM4SF1	0.942981	7.97267e-08			FBN1	-0.546835	0.0166519
	INPP5D	0.934872	1.47426e-07			ZNF75A	-0.547959	2.53669e-05
	CITED4	0.92974	4.68891e-06			LUM	-0.550156	2.95886e-05
	XLOC_006220	0.926908	4.05549e-07			FLJ11292	-0.551191	0.0635699
	XLOC_001228	0.904315	9.28184e-06			LOC100507149	-0.55137	0.0134635
	BDKRB1	0.899942	2.58507e-07			MBD2	-0.551643	0.00012243
	MT1L	0.892066	2.98072e-07			C10orf105	-0.552534	3.07593e-05
	PGF	0.884887	6.4291e-07			SVEP1	-0.553115	0.000854446
	GRIN3B	0.882556	1.46246e-06			CDC45	-0.553542	2.98213e-05
	TCEA3	0.873483	3.06188e-07			SIPA1L2	-0.555503	0.000310074
	BTG2	0.865548	1.56372e-07			SGCD	-0.556093	1.38425e-05
	MT1B	0.862458	3.57324e-07			IRS1	-0.557084	0.00629911
	LYPD1	0.861675	1.15481e-06			NUSAP1	-0.557513	2.5137e-05
	FBLN1	0.860217	1.26176e-05			TRAF5	-0.558636	0.00010301
	SNORD90	0.859306	3.18501e-05			CENPE	-0.560216	4.9593e-05
	D4S234E	0.856991	3.86806e-07			NID2	-0.561066	0.00301243
	HIST2H2AA4	0.85603	5.6362e-06			KLF9	-0.5616	0.00294452
	CD82	0.847944	1.81454e-07			EFR3A	-0.563999	0.000163127
	RELB	0.847726	5.80437e-06			PGM5P2	-0.564324	0.045957
	MEI1	0.84614	2.80648e-07			GLCCI1	-0.564896	0.00715031
	ENST00000379816	0.845201	6.7229e-06			TGFB1I1	-0.56603	1.40129e-05
	GGTLC1	0.834763	3.42841e-07			HNRNPA0	-0.566232	0.000254881
	CGA	0.831024	9.69251e-06			NTN4	-0.566688	0.00129168
	GGT5	0.828141	3.16438e-07			CCDC85A	-0.567576	0.012363
	ASPA	0.820164	8.64371e-05			SAP30	-0.569297	1.00009e-05
	SNORA2B	0.816549	3.61266e-05			COL8A1	-0.569401	0.035471
	XLOC_l2_007074	0.814792	3.92043e-07			MKX	-0.570592	1.07517e-05
	ENST00000390268	0.810716	6.32727e-07			PTPN13	-0.570611	0.000373862
	MT1A	0.808408	3.19916e-07			VASN	-0.571943	0.000236249
	C12orf70	0.805566	1.10215e-05			HNRNPM	-0.573271	0.000217103
	XLOC_013986	0.804024	4.29311e-05			SNX18	-0.574547	0.00070199
	XLOC_009788	0.796935	4.613e-07			PPAP2B	-0.575553	0.00154526
	ANXA8L2	0.796459	1.71701e-06			CASC5	-0.577358	0.000284053
	BIRC3	0.794216	3.07333e-05			TUFT1	-0.579155	1.43592e-05
	NEDD4L	0.793441	4.20364e-06			VGLL3	-0.581408	5.84194e-05
	RIMBP3	0.79296	4.52629e-07			MARCKS	-0.582904	0.00061296
	IL21R	0.790832	5.22001e-06			ZNF573	-0.58483	0.00273651
	TSPAN11	0.790074	2.89237e-06			ZFHX3	-0.587201	0.00557182
	FAM183A	0.788534	1.14137e-05			MCM6	-0.588015	1.29184e-05
	C18orf56	0.786734	5.56341e-06			SYNPO2	-0.58809	0.000131844
	RHBDF2	0.78468	6.74101e-07			PSG3	-0.588121	0.000121594
	TGM2	0.780737	2.32637e-05			HECA	-0.590184	0.00642922
	UCHL1	0.778583	1.84012e-06			KIF23	-0.590465	1.92085e-05
	DCLK1	0.777343	5.24249e-06			ZFHX4	-0.594827	0.00187317
	CPEB1	0.772716	6.37331e-07			POU2F1	-0.599083	0.00248805
	GDF1	0.772195	1.0709e-05			FANCM	-0.599145	4.3492e-05
	CD70	0.771598	1.5369e-06			C15orf5	-0.599263	0.00397007
	HIST1H4J	0.770107	1.71179e-05			FGF1	-0.601674	4.18968e-05
	NFKBIA	0.768964	5.12727e-07			CCDC88A	-0.602729	0.000122849
	SOD2	0.767225	6.37624e-07			SGTB	-0.60453	0.00109897
	UCN2	0.766812	1.38843e-05			C9orf140	-0.60488	1.21316e-05
	LOC100130111	0.764178	2.38004e-06			SEMA3D	-0.610591	8.22883e-05
	VTRNA1-3	0.762913	0.000359044			RHOBTB1	-0.611703	3.90432e-05
	RN18S1	0.761918	1.01673e-05			LOC100287082	-0.619869	0.000471724
	LOC100287177	0.761277	1.42135e-05			B3GALT4	-0.620551	0.000141705
	PTPN22	0.760963	8.59277e-07			CPD	-0.623112	0.00455919
	HIST1H4F	0.757507	2.59929e-05			NBLA00301	-0.624488	1.41561e-05
	SNORD99	0.753301	0.00010105			PXDN	-0.626181	0.0031923
	CPE	0.752936	2.0675e-06			DEPDC1	-0.627518	2.95166e-05
	NOS3	0.752858	1.14179e-05			LIMA1	-0.627812	6.72035e-06
	FCHO1	0.74954	6.22175e-07			ZBTB20	-0.628023	0.0161027
	HMGA2	0.743735	3.43361e-06			ADAMTS1	-0.630146	0.00133986
	FBXL16	0.741846	8.00478e-07			MID1	-0.631646	2.45703e-05
	NDRG2	0.74155	6.31662e-06			SCRG1	-0.632392	5.20194e-05
	PCNA	0.73876	6.83687e-07			WNT5A	-0.642921	0.00096642
	SNORD83B	0.73793	3.18089e-05			HCN1	-0.644125	0.000135435
	DDB2	0.737328	3.38968e-06			LOC645638	-0.646205	5.81207e-05
	FAM101A	0.736057	1.43998e-05			HMGB2	-0.646273	2.63446e-05
	RASD1	0.734799	9.41143e-07			ARL4C	-0.646396	3.82793e-05
	ADAM8	0.73295	9.20372e-06			PBK	-0.649857	9.08517e-06
	LOC388780	0.732377	2.4393e-05			ZDHHC2	-0.655631	3.86525e-06
	GGTLC2	0.729536	1.43618e-06			SEMA5A	-0.656811	0.0089132
	APOC1	0.729344	0.000158506			ASPM	-0.66086	4.60767e-05
	IL11	0.727187	7.84224e-06			ATF7IP	-0.664263	0.000160986
	P2RY2	0.726924	7.01935e-07			LAMA2	-0.669558	0.00267095
	SRGN	0.724806	6.32209e-06			HJURP	-0.688742	1.98411e-06
	PDE6G	0.717618	7.02222e-05			DIO2	-0.691039	2.8854e-05
	SUSD3	0.716774	6.30498e-06			MEIS2	-0.698068	6.28077e-05
	SCARNA16	0.71458	0.000656015			LOC145694	-0.702809	1.61715e-06
	MT1X	0.712498	4.0534e-06			XLOC_l2_013730	-0.704896	0.211332
	MX1	0.710141	4.33709e-06			BUB1B	-0.709123	3.55512e-05
	LOC388242	0.709937	5.02886e-06			CYP1B1	-0.712918	0.0101311
	LAPTM5	0.708895	2.70514e-06			CEP55	-0.715141	3.0338e-06
	PLA2G4C	0.708149	1.06436e-06			F3	-0.716836	0.000112294
	LOC730755	0.707469	7.0952e-06			SPC25	-0.728292	9.08989e-06
	CERS1	0.707321	4.6157e-06			MAP2K6	-0.749343	0.000157546
	G0S2	0.705442	2.02015e-06			C9orf150	-0.749455	8.97576e-06
	FAM43B	0.704007	1.08581e-05			DEK	-0.752984	1.19257e-06
	XLOC_011819	0.701973	4.13873e-05			DKK2	-0.753748	2.16262e-05
	C17orf96	0.700304	1.44159e-06			RHOBTB3	-0.757765	1.19917e-05
	GJB5	0.698465	3.76092e-06			FAM69A	-0.763629	2.68826e-06
	IGFBP2	0.697681	1.55872e-06			MGC16121	-0.772583	1.58723e-06
	BEX2	0.695103	2.9564e-06			HIST1H3B	-0.777822	0.00040086
	NFKBIE	0.692946	4.5698e-05			VPS13B	-0.795226	8.06302e-05
	DENND2D	0.692451	4.25547e-06			COL12A1	-0.805476	0.0114238
	C3	0.692279	1.68051e-05			SLC7A11	-0.816262	4.03277e-05
	GAL	0.689688	8.79322e-05			COL5A2	-0.832593	0.00376516
	IL6	0.688746	2.02296e-05			HIST2H3A	-0.847176	5.80401e-05
	METTL7A	0.68599	9.29655e-05			A_32_P152696	-0.855134	1.27375e-05
	CDKN1A	0.68497	4.95063e-06			PSG9	-0.870328	1.99556e-06
	DOK7	0.683713	3.57504e-05			HIST1H1B	-0.874102	1.30153e-05
	CDH15	0.680313	7.50149e-05			CDCA8	-0.903467	4.57732e-07
	XLOC_003181	0.679077	3.77921e-05			LMNB1	-0.906155	4.61343e-07
	MGP	0.677724	9.71051e-06			ADAMTS5	-0.934305	0.00124745
	AMPD3	0.675769	5.61284e-06			B3GALT2	-1.46832	4.4392e-08
	PLAU	0.674975	1.21495e-05
	PDE2A	0.674931	1.19999e-05
	EVI2A	0.673474	0.00076039
	TUBA4A	0.668986	9.58474e-06
	GMFG	0.668937	7.72406e-05
	PTPRU	0.666741	6.02008e-06
	NR0B1	0.666629	2.58318e-05
	TLCD1	0.665619	2.22112e-05
	A_33_P3240078	0.664537	0.000278477
	HIST1H2AD	0.664353	7.37119e-05
	FMOD	0.663665	7.13979e-06
	HIST1H4K	0.659791	0.000213996
	KCNJ12	0.659201	3.44149e-06
	ABCA7	0.658496	5.35351e-05
	SPP1	0.65661	3.36027e-06
	ANTXR1	0.65532	3.5965e-05
	MFSD2A	0.653396	6.92479e-06
	GALNT14	0.653111	1.18999e-05
	TGM2	0.650879	2.27997e-05
	XLOC_001903	0.650609	7.45678e-06
	LOC643650	0.649559	1.66183e-05
	DDIT4L	0.649511	3.16958e-06
	LY6D	0.647969	4.23486e-06
	SAT1	0.647267	1.16314e-05
	CHST15	0.64401	6.75519e-06
	FABP3	0.643693	3.67846e-06
	OCIAD2	0.641943	4.73661e-06
	IL1B	0.641732	1.99225e-05
	KDELR3	0.639889	3.32498e-06
	PLEKHA6	0.639874	1.26042e-05
	AREG	0.639192	1.42831e-05
	RGS2	0.639116	0.000108514
	PLD6	0.638473	4.60412e-06
	SULF2	0.637636	0.000144265
	SNORA19	0.637087	0.00469493
	SNORD97	0.634967	0.000712616
	PROCR	0.634015	5.30124e-06
	NUMB	0.632586	2.55006e-05
	LOC100128071	0.631093	8.88681e-06
	C13orf33	0.62751	5.8261e-06
	LAMA4	0.627048	1.67694e-05
	DDIT4L	0.626482	1.01525e-05
	XLOC_006790	0.625085	3.63875e-05
	GPR162	0.624504	9.4071e-06
	C17orf82	0.624435	0.000106992
	SNORA74B	0.622627	0.00124084
	PADI2	0.622331	8.83794e-06
	LOC388588	0.620018	0.000148384
	ENST00000399093	0.619839	0.000158481
	HTR2A	0.619624	2.98281e-05
	ADRA2C	0.618775	1.59005e-05
	PTGDS	0.6177	1.73678e-05
	MALL	0.617123	2.45154e-05
	MFI2	0.616717	6.90966e-05
	DUSP26	0.615147	4.11657e-05
	C14orf162	0.613818	0.00275339
	TMEM97	0.61295	1.61171e-05
	TNFRSF14	0.611679	9.54515e-06
	E2F7	0.611004	0.000124913
	SNORD105B	0.60929	0.00128359
	SNORD22	0.608448	0.000231987
	CD14	0.608283	7.69954e-06
	LOC729178	0.607656	4.6816e-06
	ARHGAP22	0.607455	9.93229e-06
	PRTFDC1	0.60745	5.50338e-05
	ENST00000369161	0.607378	4.08091e-05
	MLPH	0.60567	6.70322e-06
	PPP1R3G	0.605139	6.41109e-05
	TMEM52	0.604867	7.58177e-06
	LOC729887	0.604742	0.000524021
	HIST2H4B	0.604712	0.000241538
	PVRL4	0.604117	1.86442e-05
	XLOC_006178	0.602655	1.67846e-05
	TSPAN10	0.601303	4.72721e-06
	PREX1	0.599696	2.82232e-05
	PLAT	0.599621	1.30604e-05
	GSTM5	0.599444	3.40053e-05
	TMEM158	0.598335	4.45031e-06
	IFITM1	0.598261	2.12573e-05
	LNX1	0.598167	1.03454e-05
	RIPK4	0.598157	1.68578e-05
	XLOC_014397	0.597023	9.07574e-05
	XLOC_007054	0.597019	0.000119189
	FAIM2	0.596595	0.000249896
	SNORD96B	0.596067	0.00083773
	XLOC_001625	0.595595	0.000108774
	VAMP8	0.595211	0.00228565
	ID3	0.594418	7.40617e-05
	SPR	0.592414	8.302e-06
	MAP6	0.591843	4.82304e-05
	FAM46C	0.591448	3.48746e-05
	DPT	0.590363	0.000313275
	RASSF4	0.590361	8.23793e-06
	F10	0.588393	1.96565e-05
	PRSS2	0.587067	0.000433664
	CEND1	0.58215	7.18699e-05
	LOC100129048	0.58188	2.988e-05
	XLOC_l2_005692	0.581178	5.2565e-06
	XLOC_010715	0.579882	8.56903e-06
	XLOC_002715	0.579575	0.000180978
	MX2	0.577971	2.92222e-05
	PLEKHB1	0.577758	7.52585e-05
	NT5M	0.577579	0.000604957
	CPNE7	0.577274	0.000120263
	LOC646808	0.576618	5.29355e-05
	MMP11	0.575562	2.05284e-05
	PAMR1	0.574151	1.8018e-05
	ADSSL1	0.572847	2.00298e-05
	PPAP2C	0.57261	1.03824e-05
	PKIA	0.572461	1.62442e-05
	ENST00000557232	0.57214	0.00116194
	MAFB	0.572038	2.9333e-05
	SNAR-B2	0.571192	0.000650963
	TNNC1	0.570848	6.15402e-05
	OBSL1	0.570463	0.000115047
	SNORD83A	0.569929	0.00403809
	NFIX	0.569226	0.000175189
	GCHFR	0.568652	1.0158e-05
	HIST2H2AB	0.568641	0.000363592
	NOTCH4	0.567528	4.49486e-05
	ITGB2	0.566614	0.000117161
	F12	0.566303	0.000171838
	XLOC_004323	0.565104	2.32074e-05
	GDNF	0.563054	4.92592e-05
	STMN3	0.562822	1.81123e-05
	NRG1	0.562587	6.04223e-05
	XLOC_l2_013153	0.561743	8.83595e-05
	PLK3	0.560438	1.54217e-05
	SQSTM1	0.559354	2.77434e-05
	SNORD12C	0.558748	0.0171714
	PFKFB4	0.557965	2.81891e-05
	PHYHD1	0.55784	6.48754e-05
	ENO3	0.557527	2.66325e-05
	GBP2	0.557222	1.37855e-05
	APOBEC3C	0.557151	2.28901e-05
	SPINK1	0.556791	1.96221e-05
	RDH5	0.556699	9.10956e-06
	XLOC_001228	0.556302	9.52013e-05
	SLAMF8	0.556287	7.59081e-05
	KCNJ18	0.555836	1.6809e-05
	DNAJA4	0.554386	3.60799e-05
	MAP6	0.553924	2.13586e-05
	MYOZ3	0.553911	1.97189e-05
	SNAR-G1	0.552844	0.00528004
	MRGPRG	0.552745	0.000600161
	XLOC_003146	0.552727	3.91088e-05
	GAD1	0.552425	0.000295955
	SNAR-A3	0.552115	0.00210885
	RHCE	0.551196	3.38292e-05
	CARD16	0.551174	0.000574758
	LYPD6B	0.550715	1.29922e-05
	EXTL1	0.54955	1.37413e-05
	SGCA	0.548881	4.04865e-05
	CORO2A	0.548794	1.87122e-05
	LAGE3	0.548503	2.74564e-05
	FLJ39739	0.548285	8.54461e-06
	ACP5	0.548058	1.17627e-05
	NFE2	0.546603	0.000209535
	HPCAL1	0.546367	4.90684e-05
	P2RX5	0.546302	4.47471e-05
	CMKLR1	0.546172	4.49768e-05
	B4GALNT1	0.545965	8.97317e-05
	TFPI2	0.545542	0.000136901
	SLC24A3	0.545016	3.42844e-05
	ODF3L2	0.544677	4.25805e-05
	MT1E	0.544096	5.13569e-05
	KCNS3	0.543731	1.7903e-05
	LOC100507150	0.542174	8.79942e-05
	ZNF185	0.542021	1.3299e-05
	CLIC3	0.541117	0.00036298
	HIP1R	0.541111	0.00019065
	XLOC_014002	0.541093	0.000101582
	REEP2	0.53959	0.000368612
	CDCP1	0.539281	1.96762e-05
	JUP	0.538847	7.68806e-05
	AFAP1L1	0.538449	0.000103453
	PAFAH1B3	0.538208	0.00153694
	CCL26	0.537801	0.000382317
	ENST00000437267	0.537614	0.00039483
	SPINT2	0.536593	3.07922e-05
	SEMA3B	0.536179	4.72902e-05
	LOC100507286	0.535137	0.00221459
	HMHA1	0.53474	2.18294e-05
	VGF	0.534397	0.000180384
	SPIRE2	0.53436	3.51565e-05
	SNORD3B-1	0.533813	0.00427696
	AF074986	0.533398	0.000140936
	ENST00000390426	0.533375	0.000476644
	DHRS2	0.532981	2.88603e-05
	XLOC_013957	0.532096	0.000719641
	XLOC_004881	0.532043	0.000772184
	SNORA45	0.531878	0.00742421
	A_33_P3390823	0.531169	2.62285e-05
	C1orf183	0.530891	6.2007e-05
	GSTO2	0.530736	0.000119792
	ENST00000377186	0.530337	8.12604e-05
	KRT19P2	0.530298	6.35538e-05
	MAFF	0.529675	2.62362e-05
	STRA6	0.529361	2.8782e-05
	DISP2	0.528929	1.34815e-05
	CLGN	0.527745	0.000682381
	LOC100507376	0.527628	0.00308684
	TYMS	0.527383	4.59321e-05
	A_33_P3303394	0.527329	3.57342e-05
	SNAR-F	0.526146	0.00254249
	LOC643401	0.525252	4.66954e-05
	NOG	0.525098	0.000375743
	ICAM1	0.525093	2.26948e-05
	HAAO	0.524901	7.68593e-05
	XLOC_008233	0.524284	0.00177702
	LRRC15	0.523852	0.000908702
	ZMYND12	0.523747	8.58197e-05
	HBEGF	0.523368	0.000133702
	BCL2L10	0.523347	3.43028e-05
	PRSS3	0.523249	0.000644956
	SEPP1	0.523247	9.94348e-05
	TUBB3	0.522588	4.01529e-05
	NUDT14	0.521894	0.000183034
	GRB14	0.521757	0.000751231
	DPYSL4	0.52114	0.000142229
	TP53I3	0.520248	2.81745e-05
	XLOC_000527	0.520101	4.14061e-05
	FAM65C	0.520045	0.000108971
	PKP3	0.51893	9.46865e-05
	TSPAN13	0.518094	4.90613e-05
	CHADL	0.517706	0.000189343
	SNAR-G2	0.51669	0.00324047
	CDCP1	0.5156	0.000204255
	ATP6V1G2	0.515193	0.000113631
	SNORA12	0.514857	0.0156723
	PMEL	0.514851	9.6663e-05
	ARSI	0.51448	1.8261e-05
	KANK4	0.51446	0.00024379
	RAMP1	0.514356	0.000104453
	CCR10	0.514238	0.000167534
	SPAG4	0.513444	0.000554718
	CAMK1G	0.513161	0.000134574
	KCNS1	0.512802	2.42435e-05
	ABCC3	0.510378	2.72691e-05
	COG4	0.509815	1.72088e-05
	A_33_P3399778	0.509641	2.09123e-05
	XLOC_l2_011793	0.507405	2.61519e-05
	IL17D	0.507327	5.76781e-05
	ABCC6	0.507273	2.84265e-05
	LOC100130589	0.506462	2.28464e-05
	SNORA28	0.505184	0.0140981
	NPC2	0.504633	1.87373e-05
	ZNF157	0.504455	0.00150847
	SVIL	0.504345	3.57209e-05
	TEK	0.504132	4.37795e-05
	LOC390940	0.504001	0.000363185
	ENST00000423408	0.503904	5.89459e-05
	ADRB2	0.503425	2.21696e-05
	IGJ	0.503216	0.000227877
	TMEM191A	0.502976	0.000455426
	H1F0	0.501928	2.4546e-05
	SNORA68	0.501892	0.0109527
	QPCT	0.501867	7.53583e-05
	EFNB1	0.501469	3.6269e-05
	HAS2	0.50143	3.18627e-05
	LY6K	0.501417	5.07704e-05
	RAC2	0.501081	6.69347e-05
	XDH	0.500889	5.32296e-05
	FEZ1	0.500578	0.000162957
