## Supplementary material for "An adaptive pre-DNA-damage-response protects genome integrity": Table S3A.3

### Sheet: TF_BS_plus_250uM_3
Category	Term	Count	%	PValue	Genes	List Total	Pop Hits	Pop Total	Fold Enrichment	Bonferroni	Benjamini	FDR
UCSC_TFBS	AP4	213	641566265060241	3840000000	LYPD1, NOG, HIST2H2AA4, GDF1, PGF, GRIN3B, SNORA68, MEI1, CCR10, ADAM8, C17ORF96, H1F0, F12, F10, PLD6, EFNB1, NUDT14, SNORD96B, SPIRE2, SNORD96A, PTPRU, JUP, NPC2, KRT17, RHCE, SPAG4, TUBA4A, HAS2, PFKFB4, NFKBIE, NFKBIA, CD70, AFAP1L1, DENND2D, FAM65C, RAC2, OBSL1, GAD1, FCHO1, PLTP, RHBDF2, PLAT, HPCAL1, FBXO2, PMEL, FDXR, SLAMF8, MYOZ3, LAMA4, TMEM191A, RGS2, DUSP26, PKP3, NOTCH4, FAM43B, MAP…	319	11244	20726	1.23079e+16	680000000000	680000000000	0.004719090947036264
UCSC_TFBS	AP2	98	2.95181e+16	125000000000	KCNJ18, GPR162, SNORD105B, MLPH, HIP1R, PGF, TNNC1, PREX1, ARSI, PTPN22, IL4I1, GRIN3B, KCNJ12, GDNF, IL11, HIST2H4B, ARHGAP22, TRIM47, CCR10, NOS3, SEMA3B, NRG1, SNORD97, C17ORF96, H1F0, F12, EFNB1, RIMBP3, SNORD96B, SPIRE2, SNORD96A, MMP11, JUP, TNNT1, PTGDS, CPE, CLIC3, BTG2, DOK7, TUBA4A, SUSD3, FAIM2, SGCA, ZMYND12, ABCA7, HIST1H4K, C3, NFKBIE, PAMR1, TMEM158, APOC1, NFIX, ATP6V1G2, DISP2, S…	319	4236	20726	1.50312e+16	0.002206682148699346	0.0011039504276230128	0.015329003342068326
UCSC_TFBS	MYOGNF1	162	4.87952e+16	145000000000	LYPD1, HIST2H2AA4, NOG, GDF1, TNNC1, PGF, SNAR-G1, RRAD, SNORD83B, GRIN3B, SNORD83A, IL11, SNAR-G2, TRIM47, ASPA, CCR10, SPR, MX1, ADAM8, F12, PLD6, EFNB1, NUDT14, RELB, SNORD96B, MRGPRG, SPIRE2, SNORD96A, PTPRU, JUP, TNNT1, NPC2, KRT17, RHCE, TUBA4A, RIPK4, XDH, ABCA7, HIST1H4K, NFKBIE, PAMR1, APOC1, NFKBIA, EXTL1, IL17D, CORO2A, KCNS1, LAPTM5, FAM65C, RAC2, CERS1, P2RY2, PPP1R3G, TEK, NUMB, HIS…	319	8081	20726	1.30249e+16	0.0025688604617832844	857000000000	0.017847935339510013
UCSC_TFBS	HEN1	192	5.78313e+16	439000000000	LYPD1, NOG, HIST2H2AA4, GDF1, PGF, TNNC1, RRAD, PTPN22, GRIN3B, GDNF, IL11, LNX1, TRIM47, MEI1, MALL, CCR10, SPR, MX1, ADAM8, MX2, C17ORF96, H1F0, F12, F10, STMN3, PLD6, EFNB1, NUDT14, RELB, TNFRSF14, SNORD96B, SNORD96A, PTPRU, JUP, UCN2, NPC2, THBD, TNNT1, KRT17, SPAG4, TUBA4A, HAS2, RIPK4, XDH, ABCA7, HIST1H4K, PFKFB4, NFKBIE, PAMR1, APOC1, BEX2, NFKBIA, ITGB2, AFAP1L1, EXTL1, DENND2D, KCNS3, I…	319	10160	20726	1.22781e+16	0.007731926698455349	0.001938611715499694	0.05384966170424166
UCSC_TFBS	BACH2	146	4397590361445780	87300000000	C15ORF48, LYPD1, NOG, PGF, RRAD, PTPN22, SNORD83B, SNORD83A, GDNF, IL11, TRIM47, MALL, CCR10, SPR, ADAM8, TFPI2, F10, EFNB1, NUDT14, MGP, SNORD96B, SNORD96A, JUP, TNNT1, NPC2, UCN2, KRT17, VAMP8, TUBA4A, HAS2, GRB14, XDH, ABCA7, HIST1H4K, PFKFB4, NFKBIE, PAMR1, APOC1, IFI30, NFKBIA, BDKRB1, EXTL1, TEK, HIST1H4F, OBSL1, NDRG2, HIST1H4J, RHBDF2, MAFF, SNORA74B, PODXL, PMEL, LGALS7, REEP2, CDKN1A, P…	319	7316	20726	1.29659e+16	0.015328111843422088	0.003084593191420293	0.10713555832341237
UCSC_TFBS	NF1	128	3855421686746980	2130000000000	HIST2H2AA4, NOG, PGF, SNAR-G1, RRAD, GDNF, IL11, SNAR-G2, LNX1, TRIM47, MALL, CCR10, ADAM8, C17ORF96, H1F0, F10, STMN3, EFNB1, NUDT14, PTPRU, LYNX1, TNNT1, NPC2, CPE, VTRNA1-3, RIPK4, XDH, HIST1H4K, CCL2, NFKBIE, PAMR1, NFKBIA, AFAP1L1, DENND2D, EXTL1, TEK, HIST1H4F, OBSL1, HIST1H4J, PLTP, ANGPTL4, RHBDF2, PLAT, MAFF, TMEM97, HPCAL1, MAFB, SNORA74B, PMEL, CPNE7, LGALS7, SLAMF8, MYOZ3, P2RX5, GGT5…	319	6332	20726	1.31339e+16	0.036929476838346575	0.006251815084294954	0.2607830729995264
UCSC_TFBS	ZIC3	132	3975903614457830	2160000000000	LYPD1, NOG, PGF, TNNC1, PTPN22, GRIN3B, GSTM5, IL11, TRIM47, MEI1, CCR10, MX1, C17ORF96, H1F0, F10, STMN3, EFNB1, NUDT14, RELB, TNFRSF14, SNORD96B, SPIRE2, SNORD96A, NR0B1, JUP, THBD, UCN2, KRT17, CPE, RHCE, TUBA4A, HAS2, GBP2, ABCA7, HIST1H4K, PFKFB4, CORO2A, ISYNA1, FAM65C, RAC2, HIST1H4F, OBSL1, HIST1H4J, GAD1, FCHO1, RHBDF2, MAFF, TMEM97, ADSSL1, HPCAL1, EEF1A2, PMEL, FDXR, MYOZ3, PLEKHA6, PL…	319	6578	20726	1.30378e+16	0.03745156313030695	0.005438143763589198	0.2645361505291932
UCSC_TFBS	BACH1	163	4.90964e+16	412000000000	C15ORF48, LYPD1, NOG, GDF1, PGF, PTPN22, SNORD83B, SNORD83A, GDNF, IL11, LNX1, TRIM47, MALL, CCR10, SPR, ADAM8, EFNB1, NUDT14, MGP, SNORD96B, SNORD96A, PTPRU, NR0B1, JUP, LYNX1, NPC2, UCN2, KRT17, CPE, TUBA4A, HAS2, RIPK4, GBP2, GRB14, XDH, PFKFB4, NFKBIE, PAMR1, APOC1, NFKBIA, BDKRB1, AFAP1L1, EXTL1, FAM65C, LAPTM5, PROCR, CERS1, TEK, NUMB, OBSL1, ADRA2C, NDRG2, SRGN, SPP1, RHBDF2, MAFF, HPCAL1,…	319	8612	20726	1.22973e+16	0.07040221272255842	0.009083898963542225	0.5053246993513283
UCSC_TFBS	E47	193	5813253012048190	531000000000	C15ORF48, LYPD1, NOG, GDF1, PGF, GRIN3B, SNORA68, MEI1, CCR10, ADAM8, F12, F10, NUDT14, EFNB1, PTPRU, KRT17, SPAG4, TUBA4A, HAS2, GRB14, PFKFB4, NFKBIE, IFI30, NFKBIA, AFAP1L1, DENND2D, IL17D, FAM65C, RAC2, OBSL1, PLTP, FCHO1, RHBDF2, PLAT, FBXO2, PMEL, FDXR, MYOZ3, LAMA4, TMEM191A, DUSP26, CNIH3, NOTCH4, FAM43B, MAP6, KCNJ18, GPR162, SNORD22, HIP1R, ARSI, IL4I1, SPINK1, CPEB1, KCNJ12, LRRC15, SL…	319	10601	20726	1.18287e+16	0.08970114156821085	0.010388146323628278	0.6500675949694057
UCSC_TFBS	MYOD	177	5331325301204810	812000000000	LYPD1, NOG, GDF1, PGF, TNNC1, RRAD, PTPN22, GRIN3B, GDNF, LNX1, TRIM47, MEI1, ZNF185, CCR10, ADAM8, C17ORF96, H1F0, F12, F10, STMN3, EFNB1, NUDT14, RELB, TNFRSF14, SNORD96B, MRGPRG, SNORD96A, PTPRU, NR0B1, PKIA, JUP, THBD, VAMP8, SPAG4, TUBA4A, HAS2, RIPK4, GRB14, PFKFB4, NFKBIE, PAMR1, IFI30, AFAP1L1, DENND2D, KCNS3, CORO2A, FOXQ1, ISYNA1, LAPTM5, FAM65C, RAC2, CERS1, PPP1R3G, NUMB, OBSL1, ADRA2…	319	9623	20726	1.19505e+16	0.13385540037143873	0.014267580492142384	0.9922731238562799
UCSC_TFBS	HMX1	148	4457831325301200	0.0010172761156691306	LYPD1, NOG, GDF1, RRAD, GDNF, GSTM5, IL11, LNX1, ASPA, ZNF185, CCR10, ADAM8, C17ORF96, NUDT14, RELB, TNFRSF14, SPIRE2, PTPRU, NR0B1, JUP, LYNX1, TNNT1, NPC2, RHCE, SPAG4, RIPK4, GBP2, XDH, ABCA7, HIST1H4K, IFITM1, NFKBIE, PAMR1, APOC1, ITGB2, AFAP1L1, KCNS3, FOXQ1, ISYNA1, LAPTM5, FAM65C, RAC2, CERS1, P2RY2, NUMB, HIST1H4F, OBSL1, ADRA2C, NDRG2, HIST1H4J, FCHO1, PLTP, PLAT, RHBDF2, MAFF, HPCAL1, …	319	7806	20726	1.23185e+16	0.16485466795118386	0.016243851289535982	1.24236e+16
UCSC_TFBS	TAXCREB	173	5.21084e+16	0.0011117219082010343	LYPD1, HIST2H2AA4, NOG, GDF1, PGF, PTPN22, GRIN3B, SNORA68, GDNF, IL11, LNX1, MEI1, MALL, ZNF185, CCR10, ADAM8, C17ORF96, H1F0, EFNB1, NUDT14, RELB, SNORD96B, SNORD96A, PTPRU, METTL7A, JUP, LYNX1, UCN2, RHCE, TUBA4A, RIPK4, GBP2, GRB14, XDH, ABCA7, HIST1H4K, PFKFB4, IFITM1, NFKBIE, APOC1, NFKBIA, BDKRB1, ITGB2, AFAP1L1, EXTL1, KCNS3, CORO2A, ISYNA1, LAPTM5, FAM65C, RAC2, CERS1, P2RY2, HIST1H4F, A…	319	9417	20726	1.1936e+16	0.17871429876214762	0.01627315780046157	1.35699e+16
UCSC_TFBS	PAX5	179	5.39157e+16	0.0012655727693044294	LYPD1, NOG, HIST2H2AA4, GDF1, PGF, TNNC1, SNAR-G1, RRAD, GRIN3B, GDNF, IL11, LNX1, SNAR-G2, TRIM47, MEI1, ZNF185, CCR10, ADAM8, C17ORF96, H1F0, F12, F10, EFNB1, NUDT14, RELB, SNORD96B, SPIRE2, SNORD96A, PTPRU, JUP, UCN2, THBD, TNNT1, KRT17, CPE, SPAG4, TUBA4A, RIPK4, GRB14, ABCA7, HIST1H4K, PFKFB4, IFITM1, NFKBIE, PAMR1, IFI30, AFAP1L1, EXTL1, IL17D, CORO2A, FOXQ1, KCNS1, FAM65C, PROCR, CERS1, P2…	319	9829	20726	1.18323e+16	0.2008033537680376	0.017094377322527277	1.54344e+16
UCSC_TFBS	NRSF	167	5030120481927710	0.0034629942335456386	LYPD1, HIST2H2AA4, NOG, GDF1, TNNC1, PGF, SNAR-G1, RRAD, SNORD83B, GRIN3B, SNORD83A, GDNF, IL11, SNAR-G2, MEI1, TRIM47, ASPA, CCR10, IL1B, SPR, ADAM8, C17ORF96, H1F0, F12, STMN3, PLD6, EFNB1, NUDT14, RELB, MRGPRG, SPIRE2, PTPRU, METTL7A, JUP, LYNX1, THBD, TNNT1, NPC2, UCN2, KRT17, CPE, VAMP8, SPAG4, RIPK4, GRB14, ABCA7, HIST1H4K, CCL2, PFKFB4, NFKBIE, NFKBIA, IFI30, AFAP1L1, EXTL1, IL17D, CORO2A,…	319	9234	20726	1.17504e+16	0.45882563841157864	0.04291026553633248	4171442297686130
UCSC_TFBS	CMYB	136	4.09639e+16	0.004038465502735232	NOG, GDF1, TNNC1, SNAR-G1, PTPN22, SNORD83B, GRIN3B, SNORD83A, SNORA68, LNX1, SNAR-G2, TRIM47, CCR10, IL1B, MX1, ADAM8, F10, STMN3, PLD6, EFNB1, SNORD96B, PTPRU, SNORD96A, JUP, KRT17, VAMP8, GRB14, ABCA7, HIST1H4K, NFKBIE, PAMR1, KCNS3, CORO2A, FOXQ1, ISYNA1, CERS1, P2RY2, NUMB, HIST1H4F, OBSL1, NDRG2, HIST1H4J, DNAJA4, GAD1, FCHO1, PLTP, ANGPTL4, RHBDF2, TMEM97, HPCAL1, NFE2, MAFB, SNORA74B, PME…	319	7291	20726	1.21193e+16	0.5114217598730382	0.04662825919150326	4848946363159700
UCSC_TFBS	USF	181	5451807228915660	0.0047985029114931185	LYPD1, NOG, GDF1, TNNC1, GDNF, APOBEC3C, LNX1, MEI1, MALL, ZNF185, CCR10, SPR, MX1, ADAM8, C17ORF96, F12, F10, PLD6, EFNB1, NUDT14, SNORD96B, MRGPRG, SNORD96A, PTPRU, NR0B1, METTL7A, PKIA, JUP, LYNX1, UCN2, THBD, TNNT1, VAMP8, SPAG4, TUBA4A, HAS2, RIPK4, ABCA7, HIST1H4K, PFKFB4, IFITM1, NFKBIE, PAMR1, APOC1, BEX2, NFKBIA, IFI30, ITGB2, EXTL1, DENND2D, KCNS1, ISYNA1, FAM65C, CERS1, P2RY2, HIST1H4F…	319	10207	20726	1.15214e+16	0.57317420617174	0.05182027169220771	5736998095971400
UCSC_TFBS	SP1	84	2.53012e+16	0.004848213383922915	LYPD1, GPR162, NOG, SNORD105B, TNNC1, E2F7, UCHL1, SNAR-G1, IL4I1, VGF, IL11, SNAR-G2, TRIM47, SPINT2, CCR10, SEMA3B, NOS3, SPR, FBXL16, H1F0, ICAM1, ICAM2, EFNB1, RELB, PADI2, SPIRE2, MMP11, RDH5, JUP, TNNT1, LYNX1, UCN2, TLCD1, TUBA4A, SUSD3, SGCA, PHYHD1, ABCA7, PFKFB4, NFKBIE, PAMR1, BEX2, NFKBIA, NFIX, DISP2, DENND2D, CHADL, ISYNA1, LY6D, TCEA3, PAFAH1B3, HAAO, ENO3, OBSL1, SCG5, DCLK1, B4GA…	319	4150	20726	1.31509e+16	0.5769313097564903	0.04934230092209102	5794815266653160
UCSC_TFBS	CP2	126	3795180722891560	0.004920967369333744	NOG, GDF1, SNAR-G1, RRAD, PTPN22, GDNF, CITED4, IL11, SNAR-G2, LNX1, MALL, ZNF185, CCR10, MX1, H1F0, F12, PLD6, EFNB1, NUDT14, RELB, PTPRU, MRGPRG, JUP, NPC2, KRT17, VAMP8, SPAG4, HAS2, RIPK4, ABCA7, HIST1H4K, PFKFB4, NFKBIE, AFAP1L1, ISYNA1, CERS1, TEK, NUMB, HIST1H4F, OBSL1, NDRG2, HIST1H4J, GAD1, PLTP, SPP1, RHBDF2, MAFF, NFE2, MAFB, EEF1A2, FBXO2, LGALS7, SLAMF8, OCIAD2, P2RX5, PLEKHA6, LAMA4…	319	6703	20726	1.22131e+16	0.5823708286588872	0.04735120229321721	5879375122072230
UCSC_TFBS	NGFIC	98	2.95181e+16	0.007248634014626449	LYPD1, HIST2H2AA4, TNNC1, SNAR-G1, PTPN22, SNAR-G2, IL11, CCR10, C17ORF96, STMN3, EFNB1, SNORD96B, TNFRSF14, SNORD96A, SPIRE2, MRGPRG, JUP, KRT17, SPAG4, RHCE, RIPK4, HIST1H4K, NFKBIE, PAMR1, APOC1, KCNS3, KCNS1, FOXQ1, LAPTM5, TEK, OBSL1, HIST1H4F, NDRG2, GAD1, HIST1H4J, RHBDF2, MAFF, ADSSL1, HPCAL1, NFE2, MYOZ3, P2RX5, CDKN1A, LAMA4, CLGN, SNORD12C, CNIH3, LAGE3, ITGA7, NOTCH4, HIP1R, ARSI, IL4…	319	5054	20726	1.25984e+16	0.7240900798710612	0.06552712239854774	854823725954561
UCSC_TFBS	GATA2	110	3313253012048190	0.011943695737925053	HIST2H2AA4, PTPN22, GRIN3B, SNORD83B, SNORD83A, GDNF, LNX1, TRIM47, ZNF185, CCR10, ADAM8, C17ORF96, H1F0, F12, SNORD96B, PTPRU, SNORD96A, SPIRE2, TNNT1, CPE, TUBA4A, RIPK4, GRB14, ABCA7, HIST1H4K, NFKBIE, PAMR1, APOC1, NFKBIA, AFAP1L1, EXTL1, KCNS3, IL17D, CORO2A, FOXQ1, ISYNA1, LAPTM5, RAC2, OBSL1, HIST1H4F, GAD1, HIST1H4J, PLTP, RHBDF2, MAFF, ADSSL1, EEF1A2, FDXR, SLAMF8, MYOZ3, P2RX5, GGT5, PL…	319	5880	20726	1.21546e+16	0.8807770809255042	0.10087931816448747	1372121123407100
UCSC_TFBS	OLF1	140	4.21687e+16	0.012189864253376433	LYPD1, HIST2H2AA4, NOG, GDF1, TNNC1, PGF, PTPN22, GRIN3B, IL11, TRIM47, ZNF185, CCR10, MX2, C17ORF96, H1F0, F12, EFNB1, RELB, SPIRE2, PTPRU, JUP, LYNX1, TNNT1, UCN2, KRT17, SPAG4, RIPK4, XDH, ABCA7, HIST1H4K, PFKFB4, IFITM1, NFKBIE, ITGB2, AFAP1L1, EXTL1, KCNS3, KCNS1, ISYNA1, FAM65C, CERS1, TEK, NUMB, HIST1H4F, OBSL1, ADRA2C, HIST1H4J, GAD1, DNAJA4, FCHO1, PLTP, ANGPTL4, RHBDF2, PLAT, ADSSL1, HP…	319	7761	20726	1.17202e+16	0.8859210229941848	0.09821080078526512	1.39849e+16
UCSC_TFBS	AHRARNT	161	4.8494e+16	0.012569780791423266	NOG, HIST2H2AA4, GDF1, PGF, TNNC1, SNAR-G1, RRAD, PTPN22, GRIN3B, SNORA68, LNX1, SNAR-G2, TRIM47, CCR10, C17ORF96, F12, F10, PLD6, EFNB1, NUDT14, RELB, TNFRSF14, SNORD96B, MRGPRG, SNORD96A, PTPRU, NR0B1, JUP, UCN2, TNNT1, NPC2, KRT17, SPAG4, TUBA4A, HAS2, XDH, ABCA7, HIST1H4K, PFKFB4, IFITM1, NFKBIE, PAMR1, APOC1, IFI30, AFAP1L1, EXTL1, KCNS3, IL17D, CORO2A, FOXQ1, KCNS1, ISYNA1, LAPTM5, CERS1, F…	319	9110	20726	1148239042837620	0.8934299151904597	0.09676323826107791	1.43903e+16
UCSC_TFBS	AP1	180	5421686746987950	0.013267588143859706	C15ORF48, LYPD1, NOG, PGF, TNNC1, RRAD, PTPN22, GDNF, IL11, LNX1, TRIM47, ASPA, MALL, CCR10, SPR, F12, EFNB1, NUDT14, RELB, SNORD96B, SPIRE2, SNORD96A, PTPRU, NR0B1, PKIA, JUP, LYNX1, UCN2, THBD, TNNT1, KRT17, CPE, VAMP8, SPAG4, TUBA4A, HAS2, RIPK4, XDH, HIST1H4K, PFKFB4, NFKBIE, PAMR1, NFKBIA, IFI30, EXTL1, DENND2D, IL17D, CORO2A, FOXQ1, KCNS1, FAM65C, PROCR, RAC2, TEK, NUMB, HIST1H4F, OBSL1, ND…	319	10356	20726	1129289458294130	0.9059643052860921	0.0976800620180891	1.51305e+16
UCSC_TFBS	AP2REP	137	4.12651e+16	0.016238297394196646	NOG, GDF1, TNNC1, RRAD, LNX1, TRIM47, MALL, ZNF185, CCR10, MX1, F10, EFNB1, SNORD96B, SNORD96A, PTPRU, JUP, LYNX1, THBD, NPC2, KRT17, CPE, VTRNA1-3, GRB14, XDH, HIST1H4K, NFKBIE, PAMR1, APOC1, IFI30, BDKRB1, KCNS3, KCNS1, FAM65C, PROCR, CERS1, NUMB, HIST1H4F, OBSL1, HIST1H4J, FCHO1, PLTP, PLAT, MAFF, TMEM97, ADSSL1, HPCAL1, NFE2, MAFB, CPNE7, SLAMF8, MYOZ3, PLEKHA6, LAMA4, TMEM191A, PLK3, RGS2, P…	319	7633	20726	1.16614e+16	0.9448539557528952	0.11373602061637533	1821616646014750
UCSC_TFBS	MYCMAX	189	5692771084337340	0.017392214719636968	LYPD1, NOG, HIST2H2AA4, GDF1, TNNC1, RRAD, PTPN22, GRIN3B, SNORA68, GDNF, APOBEC3C, LNX1, TRIM47, MEI1, ZNF185, CCR10, SPR, ADAM8, C17ORF96, F12, F10, EFNB1, NUDT14, SNORD96B, MRGPRG, SNORD96A, PTPRU, NR0B1, JUP, LYNX1, UCN2, THBD, TNNT1, KRT17, VAMP8, RHCE, SPAG4, TUBA4A, HAS2, RIPK4, ABCA7, HIST1H4K, PFKFB4, IFITM1, NFKBIE, PAMR1, BEX2, NFKBIA, IFI30, ITGB2, AFAP1L1, DENND2D, KCNS1, ISYNA1, LAP…	319	11009	20726	1.11542e+16	0.95519819257463	0.1168147213932117	1.93867e+16
UCSC_TFBS	CREBP1CJUN	47	1.41566e+16	0.018530267857731497	XDH, CGA, HIST1H4K, HIST1H2AD, IL21R, NFKBIA, NFIX, ATP6V1G2, SNORD83B, SNORD83A, VGF, GDNF, HIST2H4B, LNX1, TRIM47, MEI1, SLC24A3, SNAR-F, NUMB, HIST1H4F, ADAM8, FBXL16, HIST1H4J, DNAJA4, SNORD97, C17ORF96, MAFF, EEF1A2, PMEL, RELB, PADI2, DPYSL4, SPIRE2, PTPRU, BIRC3, KANK4, CDH15, THBD, CPE, KRT17, CLIC3, SVIL, LAGE3, CD82, ABCC3, TUBA4A, HAS2	319	2199	20726	1388664839104690	0.9635066938087856	0.11955849373720207	2052603680729140
UCSC_TFBS	TCF11	154	463855421686747	0.019328244236381638	LYPD1, CGA, NOG, GDF1, TNNC1, RRAD, SNORD83B, GRIN3B, SNORD83A, GDNF, MEI1, MALL, ZNF185, IL1B, ADAM8, H1F0, F12, F10, STMN3, NUDT14, RELB, SNORD96B, SNORD96A, PTPRU, JUP, LYNX1, NPC2, UCN2, KRT17, CPE, VTRNA1-3, TUBA4A, HAS2, GRB14, PFKFB4, PAMR1, BEX2, NFKBIA, IFI30, BDKRB1, AFAP1L1, EXTL1, DENND2D, KCNS3, ISYNA1, LAPTM5, CERS1, P2RY2, TEK, NUMB, OBSL1, NDRG2, GAD1, FCHO1, PLTP, RHBDF2, TMEM97,…	319	8757	20726	1.14259e+16	0.9683998509787016	0.12010078394524315	2.13161e+16
UCSC_TFBS	TCF11MAFG	158	4759036144578310	0.022196645408715777	LYPD1, NOG, TNNC1, PGF, PTPN22, GRIN3B, GDNF, IL11, TRIM47, ASPA, MALL, ZNF185, CCR10, ADAM8, F12, PLD6, EFNB1, RELB, SPIRE2, PTPRU, LYNX1, THBD, TNNT1, NPC2, UCN2, KRT17, CPE, TUBA4A, GBP2, GRB14, XDH, ABCA7, PFKFB4, PAMR1, NFKBIA, IFI30, ITGB2, EXTL1, DENND2D, KCNS3, FOXQ1, KCNS1, ISYNA1, FAM65C, LAPTM5, P2RY2, TEK, OBSL1, GAD1, FCHO1, PLTP, RHBDF2, MAFF, HPCAL1, MAFB, PODXL, EEF1A2, REEP2, P2R…	319	9047	20726	1.13469e+16	0.9811843359485397	0.1322878108589033	2409674745840780
UCSC_TFBS	AHR	104	3132530120481920	0.026572692879451344	HIST2H2AA4, NOG, SNAR-G1, PTPN22, GRIN3B, GDNF, IL11, SNAR-G2, LNX1, MEI1, TRIM47, CCR10, C17ORF96, EFNB1, NUDT14, RELB, PTPRU, SPIRE2, JUP, TNNT1, THBD, NPC2, UCN2, KRT17, SPAG4, HAS2, GRB14, XDH, ABCA7, HIST1H4K, NFKBIE, ITGB2, AFAP1L1, DENND2D, EXTL1, KCNS3, FOXQ1, FAM65C, LAPTM5, TEK, OBSL1, HIST1H4F, ADRA2C, DNAJA4, HIST1H4J, FCHO1, PLTP, TMEM97, HPCAL1, MAFB, PMEL, CPNE7, FBXO2, FDXR, P2RX5…	319	5674	20726	1.19088e+16	0.9914940279556005	0.15157946660719934	2816545982575630
UCSC_TFBS	PAX2	174	5240963855421680	0.0314824466038202	NOG, HIST2H2AA4, GDF1, TNNC1, RRAD, GRIN3B, SNORA68, GDNF, GSTM5, LNX1, TRIM47, MEI1, MALL, CCR10, IL1B, SPR, MX1, MX2, F12, STMN3, PLD6, EFNB1, SNORD96B, SPIRE2, SNORD96A, PTPRU, JUP, UCN2, THBD, TNNT1, NPC2, KRT17, TUBA4A, HAS2, GBP2, XDH, ABCA7, HIST1H4K, PFKFB4, NFKBIE, PAMR1, BEX2, NFKBIA, CD70, EXTL1, DENND2D, KCNS3, ISYNA1, FAM65C, CERS1, P2RY2, TEK, NUMB, HIST1H4F, OBSL1, NDRG2, HIST1H4J,…	319	10171	20726	1.1115e+16	0.9965244235949228	0.17199258119301397	3.24913e+16
UCSC_TFBS	E2F	170	5.12048e+16	0.03344080453808215	HIST2H2AA4, NOG, GDF1, TNNC1, PGF, RRAD, PTPN22, GDNF, CITED4, IL11, LNX1, MEI1, TRIM47, CCR10, SPR, ADAM8, H1F0, F10, STMN3, PLD6, EFNB1, MGP, TNFRSF14, PTPRU, NR0B1, BCL2L10, JUP, LYNX1, THBD, TNNT1, UCN2, VAMP8, RHCE, SPAG4, TUBA4A, HAS2, GRB14, XDH, ABCA7, HIST1H4K, CCL2, PFKFB4, NFKBIE, IFI30, EXTL1, KCNS3, FOXQ1, KCNS1, ISYNA1, CERS1, SNAR-F, TEK, NUMB, HIST1H4F, OBSL1, ADRA2C, NDRG2, HIST1…	319	9926	20726	1.11275e+16	0.9975709476782552	0.17650824766848483	3414897394257400
UCSC_TFBS	NFE2	108	3253012048192770	0.036559380041317605	TNNC1, PTPN22, GDNF, CCR10, SPR, H1F0, EFNB1, PTPRU, NPC2, UCN2, LYNX1, KRT17, VAMP8, RHCE, HAS2, XDH, PFKFB4, NFKBIE, APOC1, NFKBIA, BEX2, AFAP1L1, DENND2D, EXTL1, KCNS3, CORO2A, LAPTM5, PROCR, NDRG2, GAD1, ANGPTL4, RHBDF2, MAFF, HPCAL1, SNORA74B, PMEL, FBXO2, P2RX5, CDKN1A, PLK3, RGS2, CNIH3, PKP3, NOTCH4, ITGA7, ANTXR1, CEND1, SAT1, SNORA12, HIP1R, IL21R, ARSI, UCHL1, IL4I1, CDCP1, CPEB1, VGF,…	319	5995	20726	1.17047e+16	0.9986290656860213	0.18617360705418196	3.67117e+16
UCSC_TFBS	ER	151	4548192771084330	0.043163999241957504	LYPD1, NOG, TNNC1, PGF, SNORD83B, SNORD83A, SNORA68, IL11, MEI1, TRIM47, ASPA, CCR10, MX1, ADAM8, TFPI2, F12, F10, PLD6, EFNB1, NUDT14, RELB, SNORD96B, SPIRE2, SNORD96A, PTPRU, JUP, LYNX1, THBD, UCN2, KRT17, RHCE, SPAG4, TUBA4A, GRB14, XDH, ABCA7, HIST1H4K, PFKFB4, NFKBIE, APOC1, BEX2, NFKBIA, AFAP1L1, EXTL1, IL17D, ISYNA1, FAM65C, P2RY2, HIST1H4F, OBSL1, ADRA2C, NDRG2, HIST1H4J, SRGN, FCHO1, PLT…	319	8764	20726	1.11944e+16	0.9995942684565685	0.21074133827307395	4183939300581180
UCSC_TFBS	MAX	56	1.68675e+16	0.045505250539415766	LYPD1, KCNJ18, NOG, SNORA12, HIP1R, IL4I1, SNORD83B, CPEB1, SNORD83A, KCNJ12, VGF, GSTM5, GDNF, LNX1, MEI1, SLC24A3, CCR10, STRA6, FBXL16, ICAM1, CAMK1G, CMKLR1, ICAM2, PADI2, NR0B1, RDH5, PTGDS, CLIC3, TUBA4A, CTSH, ZMYND12, PRKCZ, PHYHD1, PFKFB4, NFKBIA, DENND2D, FAM183A, OBSL1, SCG5, PLTP, MAFF, NFE2, PMEL, FBXO2, DPYSL4, PDE2A, SULF2, DUSP26, CNIH3, SVIL, ITGA7, FABP3, HBEGF, FAM43B, ANTXR1, …	319	2866	20726	1.26951e+16	0.9997370233172748	0.21530036912510753	4356346147033140
UCSC_TFBS	LMO2COM	173	5.21084e+16	0.047638934413658116	LYPD1, NOG, HIST2H2AA4, PGF, RRAD, SNORA68, GDNF, GSTM5, IL11, LNX1, TRIM47, MEI1, CCR10, IL1B, SPR, TFPI2, C17ORF96, H1F0, F10, PLD6, EFNB1, NUDT14, RELB, SNORD96B, SNORD96A, PTPRU, NR0B1, METTL7A, PKIA, BCL2L10, JUP, UCN2, KRT17, VTRNA1-3, RHCE, SPAG4, TUBA4A, HAS2, RIPK4, XDH, ABCA7, HIST1H4K, PFKFB4, IFITM1, NFKBIE, PAMR1, NFKBIA, AFAP1L1, EXTL1, KCNS3, IL17D, CORO2A, FOXQ1, KCNS1, ISYNA1, FA…	319	10216	20726	1.10025e+16	0.9998230343757194	0.21873777512205272	4.50937e+16
UCSC_TFBS	NFKAPPAB65	69	2.07831e+16	0.04910529304793527	NOG, SNORA12, IL4I1, GRIN3B, CPEB1, GDNF, GSTM5, IL11, LNX1, ARHGAP22, TRIM47, SLC24A3, SPINT2, IL1B, NOS3, NRG1, C17ORF96, KDELR3, H1F0, ICAM1, CAMK1G, EFNB1, NUDT14, RELB, TNFRSF14, SNORD96B, SNORD96A, HMGA2, PKIA, UCN2, TLCD1, PTGDS, KRT17, BTG2, CD82, CTSH, CCL2, PFKFB4, NFKBIE, NFKBIA, ATP6V1G2, NFIX, GPR68, SFN, DENND2D, FAM46C, LAPTM5, TEK, NUMB, HAAO, OBSL1, NEDD4L, NDRG2, DCLK1, C17ORF82…	319	3661	20726	1.22454e+16	0.9998652775097572	0.21929951840006334	461230843863549
UCSC_TFBS	COUP	124	3734939759036140	0.05034137761729087	LYPD1, NOG, TNNC1, PGF, PTPN22, GRIN3B, GDNF, LNX1, TRIM47, CCR10, C17ORF96, F12, F10, EFNB1, RELB, PTPRU, LYNX1, TNNT1, NPC2, UCN2, KRT17, VTRNA1-3, SPAG4, TUBA4A, XDH, ABCA7, PFKFB4, APOC1, EXTL1, DENND2D, CORO2A, KCNS1, FAM65C, TEK, OBSL1, NDRG2, DNAJA4, FCHO1, PLTP, SPP1, MAFF, TMEM97, HPCAL1, NFE2, EEF1A2, PMEL, FDXR, MYOZ3, REEP2, P2RX5, CDKN1A, PLEKHA6, LAMA4, CXCL14, CNIH3, PKP3, LAGE3, I…	319	7081	20726	1.13776e+16	0.9998929836121231	0.21893379792944012	4697704375630840
UCSC_TFBS	P53	192	5.78313e+16	0.059141659612939705	NOG, GDF1, PGF, TNNC1, RRAD, PTPN22, GRIN3B, SNORA68, GDNF, CITED4, IL11, LNX1, SNAR-G2, TRIM47, CCR10, IL1B, SPR, MX1, MX2, C17ORF96, H1F0, PLD6, EFNB1, NUDT14, RELB, TNFRSF14, SNORD96B, MRGPRG, SNORD96A, PTPRU, JUP, LYNX1, UCN2, NPC2, TNNT1, KRT17, CPE, VAMP8, VTRNA1-3, SPAG4, TUBA4A, RIPK4, GBP2, GRB14, XDH, ABCA7, HIST1H4K, CCL2, PFKFB4, NFKBIE, PAMR1, APOC1, BEX2, NFKBIA, IFI30, BDKRB1, AFAP…	319	11523	20726	1082581191712250	0.9999794036469889	0.2472015905680801	5270657606435970
UCSC_TFBS	NFKAPPAB	106	3192771084337340	0.06448669526972862	GDNF, LNX1, IL1B, SPR, C17ORF96, F12, EFNB1, RELB, MRGPRG, PKIA, UCN2, LYNX1, KRT17, SPAG4, RHCE, VTRNA1-3, ABCA7, CCL2, PFKFB4, NFKBIE, PAMR1, NFKBIA, CD70, AFAP1L1, DENND2D, KCNS3, CORO2A, ISYNA1, KCNS1, RAC2, FAM183A, TEK, OBSL1, GAD1, FCHO1, PLTP, ANGPTL4, RHBDF2, MAFF, ADSSL1, HPCAL1, MAFB, PODXL, PMEL, SLAMF8, MYOZ3, P2RX5, PLEKHA6, CDKN1A, LAMA4, PLK3, LAGE3, NOTCH4, FAM43B, ANTXR1, CEND1,…	319	6011	20726	1145734387687350	0.9999924864635409	0.26105622514384164	5.5903e+16
UCSC_TFBS	MAZR	66	1.98795e+16	0.07106687757500195	KCNJ18, NOG, TNNC1, PREX1, UCHL1, SNAR-G1, PTPN22, MFSD2A, SNORD83B, SNORD83A, VGF, KCNJ12, IL11, SNAR-G2, LNX1, HIST2H2AB, SPINT2, SEMA3B, NOS3, MX1, FBXL16, SNORD97, C17ORF96, H1F0, EFNB1, PADI2, PTPRU, ADRB2, TLCD1, CLIC3, KRT17, PFKFB4, NFKBIE, HIST1H2AD, APOC1, ATP6V1G2, NFIX, AFAP1L1, DENND2D, CORO2A, ISYNA1, LAPTM5, PAFAH1B3, ENO3, OBSL1, NEDD4L, INPP5D, DNAJA4, PLTP, B4GALNT1, GALNT14, PL…	319	3558	20726	1.20521e+16	0.9999978459916058	0.27834240812017685	5956513121594600
UCSC_TFBS	MZF1	142	4277108433734930	0.0717511640644102	LYPD1, NOG, PGF, RRAD, PTPN22, SNORD83B, SNORD83A, IL11, LNX1, MALL, CCR10, C17ORF96, H1F0, EFNB1, NUDT14, SNORD96B, SNORD96A, SPIRE2, PTPRU, JUP, LYNX1, VTRNA1-3, TUBA4A, GBP2, XDH, ABCA7, HIST1H4K, CCL2, PFKFB4, NFKBIE, PAMR1, APOC1, NFKBIA, IFI30, AFAP1L1, KCNS3, FOXQ1, KCNS1, ISYNA1, RAC2, TEK, HIST1H4F, OBSL1, ADRA2C, NDRG2, HIST1H4J, GAD1, FCHO1, PLTP, RHBDF2, MAFF, PODXL, EEF1A2, PMEL, FBX…	319	8328	20726	1.10783e+16	0.9999981093934874	0.2748883110724738	5992947103643660
UCSC_TFBS	NMYC	94	2.83133e+16	0.07320027042421248	C15ORF48, LYPD1, KCNJ18, NOG, GDF1, MLPH, PREX1, ARSI, IL4I1, GRIN3B, CPEB1, VGF, KCNJ12, GDNF, LNX1, MEI1, ARHGAP22, MALL, SPINT2, SLC24A3, CCR10, SEMA3B, NOS3, STRA6, SPR, ADAM8, FBXL16, TUBB3, C17ORF96, ICAM1, F10, EFNB1, SNORD96B, PTPRU, SNORD96A, GAL, NR0B1, MMP11, RDH5, JUP, UCN2, TLCD1, SPAG4, TUBA4A, HAS2, PHYHD1, ABCA7, PFKFB4, NFKBIE, PAMR1, BEX2, NFKBIA, ITGB2, NFIX, GPR68, DENND2D, IS…	319	5293	20726	1.15385e+16	0.9999985661490233	0.2741127917237659	6069109537007490
UCSC_TFBS	MYB	132	3975903614457830	0.07875689745306708	NOG, GDF1, CYP3A7, PTPN22, LNX1, SNAR-G2, MEI1, CCR10, IL1B, SPR, C17ORF96, EFNB1, NUDT14, PTPRU, MRGPRG, JUP, NPC2, KRT17, VAMP8, GRB14, XDH, ABCA7, HIST1H4K, NFKBIE, PAMR1, APOC1, NFKBIA, BDKRB1, CERS1, NUMB, HIST1H4F, OBSL1, HIST1H4J, GAD1, PLTP, RHBDF2, MAFF, TMEM97, HPCAL1, NFE2, SNORA74B, PMEL, FBXO2, CPNE7, SLAMF8, MYOZ3, PLEKHA6, LAMA4, SNORD12C, RGS2, DUSP26, PKP3, NOTCH4, ITGA7, ANTXR1,…	319	7715	20726	1.11164e+16	0.9999995054136568	0.2865649070513143	6348996030474230
UCSC_TFBS	HAND1E47	135	4066265060240960	0.08392619824516002	LYPD1, HIST2H2AA4, NOG, GDF1, TNNC1, PGF, SNAR-G1, SNORA68, APOBEC3C, IL11, SNAR-G2, MEI1, ZNF185, C17ORF96, H1F0, F12, EFNB1, NUDT14, SNORD96B, PTPRU, SPIRE2, SNORD96A, METTL7A, JUP, LYNX1, THBD, VTRNA1-3, TUBA4A, HAS2, GBP2, GRB14, HIST1H4K, PAMR1, CD70, EXTL1, DENND2D, CORO2A, CERS1, RAC2, P2RY2, TEK, NUMB, HIST1H4F, NDRG2, HIST1H4J, DNAJA4, GAD1, PLTP, SRGN, PLAT, MAFF, HPCAL1, PMEL, CPNE7, F…	319	7926	20726	1.10664e+16	0.999999817319587	0.2971597314427623	6592816576977450
UCSC_TFBS	RREB1	113	3.40361e+16	0.08653643405806155	NOG, TNNC1, PGF, SNAR-G1, RRAD, GRIN3B, SNORA68, IL11, SNAR-G2, MALL, CCR10, H1F0, EFNB1, NUDT14, SNORD96B, SNORD96A, METTL7A, JUP, LYNX1, NPC2, UCN2, KRT17, TUBA4A, XDH, HIST1H4K, PFKFB4, NFKBIE, PAMR1, EXTL1, ISYNA1, LAPTM5, RAC2, P2RY2, TEK, HIST1H4F, NDRG2, HIST1H4J, GAD1, FCHO1, PLTP, ANGPTL4, RHBDF2, HPCAL1, NFE2, SNORA74B, EEF1A2, CPNE7, FBXO2, FDXR, REEP2, P2RX5, PLEKHA6, PLK3, PKP3, LAGE…	319	6534	20726	1.12363e+16	0.9999998897578442	0.29953650878571314	6710164897048340
UCSC_TFBS	ROAZ	133	4006024096385540	0.08904452516334141	NOG, GDF1, TNNC1, PGF, RRAD, GRIN3B, IL11, LNX1, MEI1, TRIM47, MALL, CCR10, ADAM8, F12, EFNB1, NUDT14, RELB, PTPRU, LYNX1, NPC2, UCN2, KRT17, SPAG4, RIPK4, ABCA7, HIST1H4K, PFKFB4, NFKBIE, AFAP1L1, CORO2A, FOXQ1, ISYNA1, KCNS1, FAM65C, LAPTM5, PROCR, CERS1, TEK, HIST1H4F, OBSL1, HIST1H4J, DNAJA4, GAD1, FCHO1, PLTP, SRGN, PLAT, MAFF, NFE2, PMEL, FDXR, MYOZ3, REEP2, PDE6G, P2RX5, CDKN1A, PLEKHA6, P…	319	7816	20726	1.10558e+16	0.9999999322365355	0.301523050811657	6819412380688290
